# *GSTM1* copy number is not associated with risk of kidney failure in a large cohort

**DOI:** 10.1101/567651

**Authors:** Yanfei Zhang, Waleed Zafar, Dustin N. Hartzel, Marc S. Williams, Adrienne Tin, Alexander R. Chang, Regeneron Genetics Center, Ming Ta M. Lee, on behalf of the DiscovEHR collaboration

## Abstract

Deletion of *glutathione S-transferase µ1 (GSTM1)* is common in populations and has been asserted to associate with chronic kidney disease progression in some research studies. The association needs to be validated. We estimated *GSTM1* copy number using whole exome sequencing data in the DiscovEHR cohort. Kidney failure was defined as requiring dialysis or receiving kidney transplant using data from the electronic health record and linkage to the United States Renal Data System, or the most recent eGFR < 15 ml/min/1.73m^2^. In a cohort of 46,983 unrelated participants, 28.8% of blacks and 52.1% of whites had 0 copies of *GSTM1*. Over a mean of 9.2 years follow-up, 645 kidney failure events were observed in 46,187 white participants, and 28 in 796 black participants. No significant association was observed between *GSTM1* copy number and kidney failure in Cox regression adjusting for age, sex, BMI, smoking status, genetic principal components, or co-morbid conditions (hypertension, diabetes, heart failure, coronary artery disease, and stroke), whether using a genotypic, dominant, or recessive model. In sensitivity analyses, *GSTM1* copy number was not associated with kidney failure in participants that were 45 years or older at baseline, had baseline eGFR < 60 ml/min per 1.73 m^2^, or with baseline year between 1996-2002. In conclusion, we found no association between *GSTM1* copy number and kidney failure in a large cohort study.

**Translational Statement:** Deletion of *GSTM1* has been shown to be associated with higher risk of kidney failure. However, inconsistent results have been reported. We used electronic health record and whole exome sequencing data of a large cohort from a single healthcare system to evaluate the association between *GSTM1* copy number and risk of kidney failure. We found no significant association between *GSTM1* copy number and risk of kidney failure overall, or in multiple sensitivity and subgroup analyses.
