## Supplementary tables 1-3 for "*GSTM1* copy number is not associated with risk of kidney failure in a large cohort"

### Sheet: Sheet1
	Supplementary Table 1 : Genotypic model (0 copy, 1 copy were compared to 2 copies)
		Blacks (28/796)				Whites (645/46187)				Whites, Baseline Age>45 (518/31406)				Whites, Baseline eGFR<60 (304/3129)				Whites, Baseline year <2003 (310/14572)
		HR	L95	U95	P	HR	L95	U95	P	HR	L95	U95	P	HR	L95	U95	P	HR	L95	U95	P
	Model 1
	Copy 0	0.68321	0.216707	2.15395	0.51553	1.09912	0.814448	1.48329	0.536605	1.0255	0.743317	1.41481	0.878106	1.12873	0.753977	1.68974	0.55639	0.882363	0.59027	1.319	0.541765
	Copy 1	1.12846	0.438498	2.90406	0.802131	1.08419	0.798743	1.47164	0.604109	0.985572	0.709116	1.36981	0.931048	1.03798	0.685729	1.57117	0.860117	0.883241	0.58603	1.33119	0.553053
	PC1	2.03151e-27	5.51457e-111	7.48386e+56	0.53129	3.40861e-34	4.41814e-50	2.62976e-18	3.64731e-05	3.54028e-32	5.35632e-53	2.33996e-11	0.00306918	1.557e-14	2.26651e-37	1069599000	0.236003	1.20559e-52	5.22757e-82	2.78034e-23	0.000529122
	PC2	4.39121e+20	1.26454e-66	1.52487e+107	0.640134	0.207454	4.71304e-14	913153000000	0.915671	1149.4	8.82774e-13	1.49657e+18	0.691469	5.22207	1.01334e-19	2.6911e+20	0.943099	77.8943	3.16528e-19	1.9169e+22	0.855733
	PC3	68264200000	5.01534e-24	9.2915e+44	0.533877	72.1047	6.07963e-06	855164800	0.606712	8458.93	0.000120332	594635200000	0.326621	6094.32	1.12847e-06	32912520000000	0.445925	0.10436	1.79543e-12	6065970000	0.85817
	PC4	6.31936e-27	5.59182e-53	0.714156	0.0487281	307.185	0.00473581	19925390	0.310995	77.5064	0.000125942	47698650	0.522401	3066.29	0.000506654	18557300000	0.313633	13.8318	2.75736e-07	693845300	0.771521
	Age	1.03796	1.00459	1.07243	0.0254273	1.02606	1.01954	1.03261	2.4375e-15	1.03782	1.02789	1.04784	3.69203e-14	0.962453	0.953695	0.971291	2.30219e-16	1.01603	1.00648	1.02567	0.000967514
	Female	0.477085	0.216998	1.04891	0.0655966	0.586057	0.501064	0.685466	2.3228e-11	0.675108	0.567543	0.803058	9.12876e-06	0.556243	0.443308	0.697949	4.06844e-07	0.62757	0.501207	0.78579	4.87758e-05
	Model 2
	Copy 0	0.66755	0.190759	2.33605	0.527149	1.13837	0.842716	1.53776	0.3983	1.11658	0.80777	1.54345	0.504402	1.02896	0.68431	1.54719	0.890896	0.858777	0.573656	1.28561	0.45957
	Copy 1	0.631071	0.21667	1.83805	0.398685	1.146	0.843308	1.55732	0.383829	1.07293	0.77044	1.49418	0.676985	1.02799	0.675877	1.56356	0.897322	0.885599	0.586583	1.33704	0.563245
	PC1	3.47077e-17	3.56332e-108	3.38062e+74	0.722925	2.20471e-22	5.3383e-39	9.10538e-06	0.0106325	3.938e-19	1.64531e-40	942.549	0.0915478	4.8601e-08	4.64823e-34	5.08163e+18	0.581706	8.16532e-57	5.85292e-87	1.13913e-26	0.000265554
	PC2	78139130000	4.67576e-85	1.30583e+106	0.822596	6272.64	3.90458e-10	1.00769e+17	0.573025	779927700	1.70808e-07	3.56123e+24	0.265735	5.23087e-05	6.2501e-25	4377856000000000	0.673609	20840390000	3.89898e-11	1.11394e+31	0.329203
	PC3	4855242000000	2.27047e-20	1.03826e+45	0.441844	13092.6	0.00254748	67288250000	0.229208	631174	0.0226249	17608080000000	0.126804	1115.6	4.36399e-08	28518850000000	0.566031	500.18	2.75548e-08	9079370000000	0.606087
	PC4	4.15596e-14	8.61472e-45	2.00494e+17	0.392685	683.721	0.00717262	65174850	0.264468	1228.51	0.00103153	1463110000	0.318972	0.1005	5.39653e-09	1871633	0.787922	182.509	2.98444e-06	11161120000	0.56922
	Age	0.959617	0.917718	1.00343	0.0703413	0.964004	0.957107	0.970951	1.43e-23	0.974867	0.96454	0.985305	2.80619e-06	0.962357	0.953215	0.971587	3.30237e-15	0.968437	0.958001	0.978986	6.54811e-09
	Female	0.400099	0.161445	0.991537	0.0478927	0.629847	0.535764	0.740451	2.13868e-08	0.680922	0.567797	0.816586	3.3861e-05	0.600219	0.473432	0.760958	2.48242e-05	0.683241	0.539939	0.864577	0.00151612
	eGFR	0.931785	0.913516	0.950419	2.68009e-12	0.935776	0.932395	0.939169	5.53782e-283	0.932772	0.928716	0.936846	4.64166e-215	0.90875	0.900266	0.917313	5.98841e-89	0.947042	0.941735	0.952378	2.48779e-80
	BMI	1.03081	0.972261	1.09289	0.309101	0.987121	0.975477	0.998905	0.0322761	0.996787	0.983028	1.01074	0.650018	0.973852	0.957172	0.990823	0.00264807	0.984929	0.967042	1.00315	0.104374
	Curent Smoker	1.20853	0.349039	4.18447	0.765018	0.825052	0.651243	1.04525	0.111091	0.695596	0.53234	0.908919	0.00782053	0.835893	0.574546	1.21612	0.348715	0.7848	0.548854	1.12217	0.184117
	Former Smoker	1.16384	0.456334	2.96826	0.750775	0.753833	0.598585	0.949345	0.0163151	0.631321	0.483638	0.824102	0.0007173	1.07032	0.746095	1.53543	0.712063	0.638441	0.447542	0.910768	0.0133005
	Hypertension	1.55477	0.588506	4.10753	0.373271	1.91247	1.59933	2.28691	1.1837e-12	1.80131	1.47738	2.19625	5.93774e-09	1.88572	1.4414	2.467	3.71168e-06	1.67077	1.26235	2.21135	0.000332074
	T1DM	0.860221	0.101552	7.28674	0.890148	3.63134	2.44684	5.38926	1.53282e-10	3.36779	1.90701	5.94753	2.85608e-05	2.39997	1.45634	3.95502	0.00059264	1.60424	0.392417	6.55826	0.510604
	T2DM	1.50973	0.59591	3.82487	0.385113	2.88381	2.40854	3.45287	9.70224e-31	2.70673	2.2298	3.28567	7.60172e-24	2.168	1.65085	2.84714	2.61573e-08	2.81648	2.15397	3.68276	3.79355e-14
	CAD	NA	NA	NA	NA	1.55029	1.17887	2.03872	0.00170345	1.53847	1.15605	2.0474	0.00313223	1.22426	0.849835	1.76365	0.277323	1.98411	1.10481	3.56323	0.0218119
	HF	6.09971	1.55077	23.9923	0.0096567	2.12454	1.5462	2.9192	3.35038e-06	1.92955	1.37476	2.70822	0.000144634	1.7733	1.2195	2.57859	0.00271069	1.74664	0.544524	5.60258	0.34834
	Stroke	2.78604	0.294682	26.3403	0.371354	0.927396	0.564101	1.52466	0.766345	0.960906	0.567553	1.62688	0.881995	0.929745	0.512723	1.68595	0.81042	0.488732	0.0664447	3.59485	0.481924
	Model1: cox regression model was adjusted for age, sex, and the first four genetic principle components. Model2, on the basis of model1, further adjust for clinical risk factors. Sensitivity analysis were performed in subsets of white participants, that are baseline age > 45, Baseline eGFR < 60, and Follow-up period >= 15 years. P values in red are significant.
	Supplementary Table 2 : Dominant model (0 or 1)copy was compared to 2 copies
		Blacks (28/796)				Whites (645/46187)				Whites, Baseline Age>45 (518/31406)				Whites, Baseline eGFR<60 (304/3129)				Whites, Baseline year <2003 (310/14572)
		HR	L95	U95	P	HR	L95	U95	P	HR	L95	U95	P	HR	L95	U95	P	HR	L95	U95	P
	Model 1
	Copy 0/1	0.963677	0.387221	2.3983	0.936607	1.0926	0.816404	1.46223	0.551413	1.00805	0.737661	1.37755	0.959862	1.08864	0.736637	1.60885	0.669983	0.882749	0.598574	1.30184	0.529222
	PC1	4.50213e-27	1.6037e-111	1.2639e+58	0.540883	3.41286e-34	4.41398e-50	2.6388e-18	3.65229e-05	3.4867e-32	5.2901e-53	2.29808e-11	0.00306125	1.09701e-14	1.59681e-37	753649800	0.230883	1.20902e-52	5.26111e-82	2.77836e-23	0.000528926
	PC2	7.85423e+18	3.84918e-69	1.60265e+106	0.671446	0.217524	4.93374e-14	959045500000	0.918208	1341.03	1.01181e-12	1.77736e+18	0.685229	6.16219	1.29015e-19	2.94326e+20	0.937307	77.7951	3.16508e-19	1.91214e+22	0.855771
	PC3	85904240000	5.80774e-25	1.27064e+46	0.542303	71.8745	6.06052e-06	852392900	0.60698	8427.15	0.000120131	591159400000	0.326766	5234.76	9.50369e-07	28833700000000	0.454297	0.104408	1.79678e-12	6066937000	0.858197
	PC4	4.01469e-27	1.45694e-53	1.10627	0.0503813	308.063	0.00474679	19993030	0.310778	78.981	0.000127999	48734820	0.520683	2641.3	0.000454179	15360640000	0.321474	13.8248	2.75731e-07	693162000	0.771558
	Age	1.03781	1.00491	1.07178	0.0239599	1.02605	1.01954	1.03261	2.45359e-15	1.03782	1.0279	1.04784	3.66183e-14	0.962474	0.953712	0.971316	2.46264e-16	1.01603	1.00648	1.02567	0.000966988
	Female	0.47205	0.215067	1.0361	0.0612693	0.586125	0.501125	0.685543	2.3432e-11	0.675488	0.567873	0.803496	9.38232e-06	0.55751	0.444364	0.699465	4.45535e-07	0.627562	0.501211	0.785765	4.86817e-05
	Model 2
	Copy 0/1	0.642354	0.233781	1.76498	0.390737	1.14165	0.852208	1.5294	0.374551	1.09752	0.801584	1.50272	0.561625	1.02855	0.692956	1.52668	0.888883	0.870321	0.589233	1.2855	0.485212
	PC1	2.9761e-17	3.56565e-108	2.48402e+74	0.721651	2.13303e-22	5.20415e-39	8.74264e-06	0.0105655	4.62225e-19	2.02765e-40	1053.69	0.0924572	4.93441e-08	5.37292e-34	4.53169e+18	0.581228	8.89313e-57	6.35093e-87	1.24529e-26	0.00026826
	PC2	152202100000	1.57607e-84	1.46983e+106	0.817514	6127.15	3.83556e-10	9.78789e+16	0.573984	868924300	1.89876e-07	3.97644e+24	0.26325	5.20556e-05	6.33303e-25	4278821000000000	0.673337	20334760000	3.82786e-11	1.08024e+31	0.329641
	PC3	4498628000000	2.3657e-20	8.55463e+44	0.442318	13124.7	0.00255359	67456940000	0.229089	604548	0.0216156	16908060000000	0.128091	1114.24	4.36932e-08	28414880000000	0.566059	508.545	2.81391e-08	9190709000000	0.605059
	PC4	4.50897e-14	9.42638e-45	2.1568e+17	0.393881	683.334	0.00716487	65171500	0.26453	1257.61	0.00105962	1492585000	0.317263	0.100391	5.40733e-09	1863820	0.787786	174.257	2.8708e-06	10577380000	0.572497
	Age	0.95941	0.917592	1.00313	0.0683997	0.964007	0.957111	0.970954	1.43255e-23	0.974918	0.964596	0.985351	2.90764e-06	0.962356	0.953217	0.971584	3.25173e-15	0.968465	0.958031	0.979012	6.71473e-09
	Female	0.400633	0.161709	0.992564	0.0481449	0.629677	0.535693	0.740151	2.04192e-08	0.682252	0.569016	0.818022	3.64077e-05	0.600266	0.473888	0.760346	2.32144e-05	0.682835	0.539662	0.863992	0.0014848
	eGFR	0.932063	0.914602	0.949857	3.06175e-13	0.935779	0.932399	0.939171	4.34753e-283	0.932776	0.928721	0.93685	4.21426e-215	0.908748	0.900272	0.917304	4.24235e-89	0.947053	0.941749	0.952388	2.36195e-80
	BMI	1.0301	0.973124	1.09042	0.306986	0.987128	0.975485	0.99891	0.0323419	0.996796	0.983035	1.01075	0.650959	0.973851	0.957173	0.990821	0.00264554	0.985018	0.967147	1.00322	0.106137
	Curent Smoker	1.19699	0.350455	4.08834	0.774183	0.824897	0.651149	1.04501	0.110676	0.696787	0.533311	0.910374	0.00809017	0.835924	0.574639	1.21601	0.348654	0.783637	0.548144	1.1203	0.18122
	Former Smoker	1.15885	0.455981	2.94514	0.756722	0.753811	0.598569	0.949317	0.0163041	0.63189	0.484084	0.824825	0.00073401	1.07034	0.746137	1.5354	0.711957	0.6381	0.447327	0.910231	0.0131768
	Hypertension	1.57334	0.612207	4.04341	0.346672	1.91254	1.5994	2.28699	1.17847e-12	1.8005	1.47673	2.19525	6.08931e-09	1.88575	1.44146	2.46696	3.70037e-06	1.67065	1.2623	2.2111	0.000332165
	T1DM	0.850673	0.101427	7.13462	0.881515	3.62964	2.44608	5.38588	1.5302e-10	3.37196	1.90968	5.95394	2.78821e-05	2.40023	1.45769	3.95223	0.000579534	1.60951	0.393857	6.57734	0.507557
	T2DM	1.49961	0.597705	3.76245	0.387931	2.8834	2.40828	3.45224	9.61026e-31	2.70902	2.23173	3.28839	6.88811e-24	2.16804	1.65095	2.84707	2.60146e-08	2.81504	2.15299	3.68067	3.85704e-14
	CAD	NA	NA	NA	NA	1.55041	1.17896	2.03889	0.0017006	1.53875	1.15628	2.04772	0.00311707	1.2243	0.849945	1.76354	0.277117	1.9869	1.10668	3.56725	0.0214801
	HF	6.11372	1.55776	23.9944	0.00944951	2.12403	1.54588	2.91839	3.36643e-06	1.93183	1.37659	2.71101	0.000139749	1.77337	1.21975	2.57828	0.00269705	1.75215	0.546468	5.61792	0.345453
	Stroke	2.77366	0.294599	26.1141	0.372547	0.9281	0.564726	1.52529	0.768473	0.956951	0.565392	1.61968	0.869818	0.92957	0.513661	1.68224	0.809304	0.491313	0.0668297	3.612	0.485043
	Model1: cox regression model was adjusted for age, sex, and the first four genetic principle components. Model2, on the basis of model1, further adjust for clinical risk factors. Sensitivity analysis were performed in subsets of white participants, that are baseline age > 45, Baseline eGFR < 60, and Follow-up period >= 15 years. P values in red are significant.
	Supplementary Table 3: Recessive model 0 copy was compared to (1 or 2) copies
		Blacks (28/796)				Whites (645/46187)				Whites, Baseline Age>45 (518/31406)				Whites, Baseline eGFR<60 (304/3129)				Whites, Baseline year <2003 (310/14572)
		HR	L95	U95	P	HR	L95	U95	P	HR	L95	U95	P	HR	L95	U95	P	HR	L95	U95	P
	Model 1
	Copy 0	0.626117	0.250658	1.56398	0.316127	1.02739	0.880198	1.1992	0.731972	1.03789	0.873419	1.23334	0.672668	1.09542	0.873908	1.37309	0.429126	0.977525	0.782342	1.2214	0.841456
	PC1	3.60077e-27	6.10461e-111	2.12389e+57	0.536117	3.00087e-34	3.91785e-50	2.29851e-18	3.52798e-05	3.61574e-32	5.46664e-53	2.39152e-11	0.00307822	1.59808e-14	2.34946e-37	1086994000	0.236298	1.30951e-52	5.57676e-82	3.07496e-23	0.000535694
	PC2	2.51704e+20	5.62553e-67	1.1262e+107	0.644476	0.206721	4.7559e-14	898535000000	0.915446	1155.94	8.83856e-13	1.51178e+18	0.691271	4.64058	9.08866e-20	2.36943e+20	0.947147	81.8715	3.25205e-19	2.06114e+22	0.854171
	PC3	51565810000	2.26231e-24	1.17536e+45	0.541138	68.2889	5.78333e-06	806349200	0.611196	8553.01	0.000121729	600959800000	0.326017	5175.67	1.07924e-06	24820660000000	0.452098	0.115099	1.9657e-12	6739480000	0.864296
	PC4	4.78605e-27	5.0393e-53	0.454552	0.0470557	294.57	0.00455695	19041510	0.314401	78.244	0.000127214	48124700	0.521478	3013.01	0.000496311	18291410000	0.314787	15.3036	3.0447e-07	769209600	0.763011
	Age	1.03762	1.00458	1.07175	0.0253075	1.02604	1.01953	1.03259	2.49848e-15	1.03782	1.0279	1.04784	3.61751e-14	0.96245	0.953693	0.971287	2.26872e-16	1.01604	1.00648	1.02568	0.000965993
	Female	0.473076	0.21575	1.03731	0.0616913	0.585936	0.500964	0.685322	2.27922e-11	0.675156	0.567588	0.80311	9.15485e-06	0.556154	0.443239	0.697835	4.03768e-07	0.627849	0.501429	0.786143	4.96091e-05
	Model 2
	Copy 0	0.925486	0.331238	2.58583	0.88257	1.01656	0.870402	1.18727	0.835678	1.05389	0.886283	1.2532	0.552541	1.00639	0.800569	1.26513	0.956477	0.949263	0.759303	1.18674	0.647625
	PC1	1.06534e-18	2.30605e-109	4.92159e+72	0.697627	1.9364e-22	4.72116e-39	7.94219e-06	0.0104173	3.69728e-19	1.58787e-40	860.892	0.0908853	5.04488e-08	4.82228e-34	5.27776e+18	0.582547	9.55099e-57	6.78845e-87	1.34377e-26	0.000270631
	PC2	7597671000000	1.20435e-82	4.793e+107	0.790004	4373.76	2.78172e-10	6.87694e+16	0.588684	568047300	1.30603e-07	2.47069e+24	0.27256	4.39103e-05	5.61964e-25	3431033000000000	0.66769	23261340000	4.30538e-11	1.25678e+31	0.32708
	PC3	5349117000000	3.26495e-20	8.76371e+44	0.438692	8991.67	0.00186749	43293520000	0.246196	491667	0.0189236	12774330000000	0.132449	960.835	4.2803e-08	21568660000000	0.57224	662.358	3.4476e-08	12725320000000	0.5908
	PC4	4.31524e-13	1.08689e-43	1.71327e+18	0.428348	618.943	0.00643263	59554290	0.272212	1145.55	0.000967062	1356988000	0.323566	0.0943575	5.15529e-09	1727031	0.782025	205.636	3.39837e-06	12443090000	0.560171
	Age	0.961355	0.918734	1.00595	0.0884981	0.963958	0.957063	0.970901	1.19961e-23	0.97478	0.96446	0.98521	2.55268e-06	0.962333	0.953199	0.971554	3.00496e-15	0.968528	0.958093	0.979077	7.21782e-09
	Female	0.396952	0.15931	0.989081	0.0473079	0.628556	0.534703	0.738883	1.82679e-08	0.680316	0.567311	0.815832	3.23613e-05	0.599634	0.473184	0.759876	2.31158e-05	0.684543	0.540985	0.866195	0.00159853
	eGFR	0.93373	0.916166	0.95163	1.46951e-12	0.935824	0.932447	0.939214	3.8408e-283	0.932801	0.928748	0.936871	2.86334e-215	0.908768	0.900289	0.917327	5.3147e-89	0.947022	0.941715	0.95236	2.38159e-80
	BMI	1.03252	0.973775	1.0948	0.284283	0.987005	0.975363	0.998786	0.0307234	0.996712	0.982955	1.01066	0.642306	0.973785	0.957136	0.990723	0.00253358	0.984985	0.967101	1.0032	0.105589
	Curent Smoker	1.17252	0.338395	4.06269	0.801803	0.824828	0.651058	1.04498	0.110608	0.695568	0.532317	0.908883	0.00781404	0.835869	0.574524	1.2161	0.34865	0.785597	0.549419	1.1233	0.185946
	Former Smoker	1.11888	0.441179	2.83759	0.812995	0.755159	0.599639	0.951013	0.0169923	0.63196	0.484137	0.824918	0.00073626	1.07103	0.746677	1.53628	0.709278	0.637519	0.446878	0.909488	0.0130163
	Hypertension	1.60006	0.609005	4.2039	0.340225	1.91516	1.60159	2.29012	1.0568e-12	1.80269	1.47851	2.19794	5.67629e-09	1.88671	1.44231	2.46803	3.6117e-06	1.66685	1.2595	2.20593	0.000351956
	T1DM	0.76861	0.0898437	6.57544	0.810098	3.63883	2.45196	5.4002	1.42873e-10	3.37562	1.91159	5.96092	2.75023e-05	2.40073	1.45684	3.95616	0.000589505	1.59674	0.390582	6.52763	0.514804
	T2DM	1.41995	0.569198	3.54225	0.452208	2.88631	2.41083	3.45556	8.16895e-31	2.7105	2.23315	3.28988	6.20662e-24	2.16962	1.65252	2.84854	2.46034e-08	2.81431	2.1522	3.68011	4.00566e-14
	CAD	NA	NA	NA	NA	1.54816	1.17713	2.03613	0.00176849	1.53611	1.1543	2.0442	0.00323798	1.22217	0.849151	1.75906	0.280205	1.97138	1.09815	3.539	0.0229909
	HF	6.76533	1.74865	26.1742	0.00561367	2.12454	1.54613	2.91932	3.36091e-06	1.92977	1.37491	2.70857	0.000144319	1.77452	1.2205	2.58003	0.00266962	1.74609	0.544322	5.60116	0.348634
	Stroke	3.18928	0.351888	28.9054	0.302416	0.929986	0.565681	1.52891	0.774749	0.961746	0.568053	1.62829	0.88456	0.930878	0.513501	1.6875	0.813437	0.486234	0.0661091	3.57627	0.478781
	Model1: cox regression model was adjusted for age, sex, and the first four genetic principle components. Model2, on the basis of model1, further adjust for clinical risk factors. Sensitivity analysis were performed in subsets of white participants, that are baseline age > 45, Baseline eGFR < 60, and Follow-up period >= 15 years. P values in red are significant.
